# Chimpanzee and human ApoE isoforms differ in the stimulation of neurite differentiation consistent with structural predictions with relevance to brain development and aging

**DOI:** 10.1101/2025.05.21.655373

**Authors:** Max A. Thorwald, Mafalda Cacciottolo, Xiaogang Hou, Todd E. Morgan, Caleb E. Finch

## Abstract

**Background:** Among anthropoids, humans uniquely possess ApoE isoforms that modulate Alzheimer’s disease (AD) risk and brain aging. While chimpanzee and human ApoE4 share R112 and R158, chimps do not exhibit advanced AD. A key difference is T61 in chimps versus R61 in humans, structurally resembling ApoE3.

**Objective:** We examined how astrocyte-derived ApoE isoforms impact neuronal morphology and used structural modeling to explore functional divergence.

**Methods:** Neonatal rat hippocampal neurons were cultured with astrocyte-conditioned media (ACM) from mice expressing human ApoE3, ApoE4, or chimpanzee ApoE. Neuronal outgrowth was quantified after 72 hours.

**Results:** Chimpanzee ACM increased neurite number by 30% over human ApoE isoforms. However, chimpanzee ACM resembled ApoE4 functionally, producing 40% shorter neurites and spines. Structural modeling supported greater similarity to ApoE4.

**Conclusions:** Chimpanzee ApoE is structurally and functionally more similar to ApoE4 than ApoE3, revealing evolutionary distinctions relevant to AD risk and neurodevelopment.
