## Supplemental Tables for "Chimpanzee and human ApoE isoforms differ in the stimulation of neurite differentiation consistent with structural predictions with relevance to brain development and aging": Supplemental Tables.xlsx

### Sheet: S.Table 1
Residue	ApoE3	ApoE4	ApoEChimp	Form
1	41.03	40.12	43.62	Cleaved
2	38.47	39.44	37.88	Cleaved
3	39.72	39.69	40.38	Cleaved
4	42.09	42.12	41.25	Cleaved
5	43.06	42.69	41.84	Cleaved
6	42	42.56	41.31	Cleaved
7	39.59	39.53	38.47	Cleaved
8	41.5	42.09	40.09	Cleaved
9	35.28	36	34.91	Cleaved
10	42.03	41.81	43.28	Cleaved
11	43.81	42.78	42.12	Cleaved
12	54.78	53.84	49.66	Cleaved
13	55.34	54.44	49.72	Cleaved
14	52.16	50.56	45.06	Cleaved
15	52.31	51.88	45.09	Cleaved
16	58.66	57.97	54.34	Cleaved
17	54.75	53.09	51.22	Cleaved
18	51.97	50.78	48.62	Cleaved
19	59.81	58.66	58.16	Cleaved
20	60.81	57.53	59.97	Cleaved
21	58.38	56	55.75	Cleaved
22	56.97	55.41	55.38	Cleaved
23	69.5	67.12	67.38	Cleaved
24	82.69	81	81.62	Cleaved
25	85.75	84.62	85	Cleaved
26	90	88.75	88.69	Cleaved
27	88.06	87.06	87.12	Cleaved
28	87	86.31	86.25	Cleaved
29	84.69	83.75	84.25	Cleaved
30	89.44	88.19	88	Cleaved
31	86.56	85.25	85.25	Cleaved
32	88.56	87.62	87.12	Cleaved
33	87.69	86.25	85.31	Cleaved
34	89.69	88.44	88.25	Cleaved
35	86.5	85.56	86.38	Cleaved
36	87.12	85.31	86.31	Cleaved
37	88.81	87.94	87.19	Cleaved
38	87.5	86.44	87.31	Cleaved
39	88.06	87.06	88.94	Cleaved
40	86.25	85.38	86	Cleaved
41	87.44	86.19	87.31	Cleaved
42	85.56	85.25	87.25	Cleaved
43	84.62	84.56	86.25	Cleaved
44	77.19	77.75	82.31	Cleaved
45	77.62	78.06	81.81	Cleaved
46	80.5	81	84.12	Cleaved
47	79.19	80	83.75	Cleaved
48	83.75	83.12	86.62	Cleaved
49	84.69	84.38	86.31	Cleaved
50	83.94	84	86.56	Cleaved
51	86.88	86.56	86.06	Cleaved
52	85.31	84.38	84.94	Cleaved
53	85.75	85.56	84.25	Cleaved
54	85.69	84.88	85.12	Cleaved
55	85.44	84.56	85.12	Cleaved
56	84.69	83.81	84.31	Cleaved
57	89.12	88.69	86.62	Cleaved
58	90.81	90.06	89.56	Cleaved
59	87	85.31	86.75	Cleaved
60	88.81	87.81	88	Cleaved
61	91.25	91.5	88.56	Cleaved
62	88.56	87.31	87.56	Cleaved
63	87.94	86.44	87.69	Cleaved
64	91.62	91.06	90.25	Cleaved
65	88.38	87	85.94	Cleaved
66	87.12	86.12	85.88	Cleaved
67	88.38	86.69	86.5	Cleaved
68	92.69	91.56	90.75	Cleaved
69	92.56	91.44	91.19	Cleaved
70	88.5	87.12	86.19	Cleaved
71	91.5	89.69	89	Cleaved
72	90.69	89.5	89.31	Cleaved
73	87.88	86.25	85.75	Cleaved
74	86.12	84.19	84.5	Cleaved
75	83.94	82.75	83.25	Cleaved
76	86.5	85.5	85.56	Cleaved
77	82.75	81.19	81.75	Cleaved
78	77.94	76.62	77.81	Cleaved
79	77.88	76.56	77.94	Cleaved
80	76.44	75.94	76.75	Cleaved
81	67.62	67	68	Cleaved
82	62.62	62.25	63.5	Cleaved
83	58.34	58.09	59	Cleaved
84	54.88	55.56	55.5	Cleaved
85	59.84	60	60.56	Cleaved
86	65.19	64.81	66.31	Cleaved
87	71.94	71.56	72.88	Cleaved
88	71	70	71.94	Cleaved
89	70.69	69.38	70.38	Cleaved
90	72.75	70.81	72.19	Cleaved
91	79.69	77.88	78.94	Cleaved
92	76.62	74.81	75	Cleaved
93	79.19	76.56	77.19	Cleaved
94	83.88	81.69	82.5	Cleaved
95	86.69	84.56	85	Cleaved
96	84.12	81.56	81.12	Cleaved
97	87.69	85.06	85.75	Cleaved
98	91.19	90.19	90.44	Cleaved
99	92.19	90.69	90.12	Cleaved
100	90.38	88.25	85.88	Cleaved
101	91.69	90.56	89.44	Cleaved
102	95	94.31	93.75	Cleaved
103	94.88	93.88	92.44	Cleaved
104	95.25	94.31	92.69	Cleaved
105	95.5	94.69	92.31	Cleaved
106	96.69	96.25	94.81	Cleaved
107	95.31	94.5	92.06	Cleaved
108	96.81	96.25	93.69	Cleaved
109	97.5	97.25	95.94	Cleaved
110	97.62	97.25	96.06	Cleaved
111	96.19	95.56	93.69	Cleaved
112	95.94	95.5	93.12	Cleaved
113	96.38	96.19	94.44	Cleaved
114	96.38	95.94	94.81	Cleaved
115	95	94.69	93.75	Cleaved
116	94.69	94.44	93.19	Cleaved
117	93	92.56	91.94	Cleaved
118	92.5	92	91.5	Cleaved
119	91.12	90.69	90.19	Cleaved
120	91.06	90.69	90.44	Cleaved
121	90.44	89.81	90.12	Cleaved
122	87.69	86.88	86.94	Cleaved
123	85.62	85.12	85.69	Cleaved
124	86.56	86	86.5	Cleaved
125	73.81	72.75	73.56	Cleaved
126	65.5	64.5	64.88	Cleaved
127	63.97	63.88	63.69	Cleaved
128	70.56	69.25	69.88	Cleaved
129	81.06	80.31	80.69	Cleaved
130	80.12	79.38	80.25	Cleaved
131	86.31	85.88	86	Cleaved
132	89.94	89.62	89.44	Cleaved
133	88.94	88.25	87.88	Cleaved
134	87.88	86.81	88.31	Cleaved
135	91.62	91.44	91	Cleaved
136	91.62	91.25	91	Cleaved
137	92.56	91.62	91.44	Cleaved
138	90.56	89.94	90.31	Cleaved
139	93.38	92.75	92.06	Cleaved
140	94.88	94.38	93.5	Cleaved
141	93.88	92.88	91.94	Cleaved
142	92.12	91.06	90.38	Cleaved
143	95.38	94.69	93.94	Cleaved
144	95.75	95	93.56	Cleaved
145	91.06	90	88.88	Cleaved
146	92.62	91.75	91	Cleaved
147	94.56	93.94	92.88	Cleaved
148	93.38	92.62	90.44	Cleaved
149	90.44	89.81	88.19	Cleaved
150	92.69	91.88	90.5	Cleaved
151	92.12	91.38	88.25	Cleaved
152	90.81	89.88	87.62	Cleaved
153	87.5	86.25	84.94	Cleaved
154	87.88	86	84.06	Cleaved
155	90.38	89	87.12	Cleaved
156	87.44	86.19	84.56	Cleaved
157	86	84.88	83.06	Cleaved
158	83.12	81.5	79.25	Cleaved
159	84.69	83	81.81	Cleaved
160	84.06	82.81	81.38	Cleaved
161	78.94	77.44	76.38	Cleaved
162	76.69	73.75	73.75	Cleaved
163	75.94	73.94	74	Cleaved
164	74.38	72.5	72.25	Cleaved
165	67.62	66.25	66	Cleaved
166	65	63.81	62.62	Cleaved
167	61.62	60.81	59.84	Cleaved
168	63.28	62.25	58.81	Cleaved
169	57.69	57.06	54.91	Cleaved
170	54.34	53.75	48.81	Cleaved
171	53.56	53.06	47.5	Cleaved
172	56.66	56.19	50.03	Cleaved
173	57.31	57.44	52.25	Cleaved
174	53.5	53.25	49.78	Cleaved
175	55.72	55.12	49.81	Cleaved
176	53.5	52.81	47.19	Cleaved
177	52.91	52.44	47.41	Cleaved
178	58.41	58.06	48.56	Cleaved
179	61.44	60.69	54.66	Cleaved
180	61.47	60.28	54.69	Cleaved
181	58.12	58.62	51.5	Cleaved
182	60.5	60.22	55	Cleaved
183	61.03	60.66	55.62	Cleaved
184	55.31	55.03	47.44	Cleaved
185	60.56	60.16	56.56	Cleaved
186	59.81	59.75	56.06	Cleaved
187	58.22	58.31	52.66	Cleaved
188	55.19	54.88	50.59	Cleaved
189	56.53	56.16	51.75	Cleaved
190	57.16	56.78	54.75	Cleaved
191	54.59	54.16	47.09	Cleaved
192	49.81	48.72	45.28	Cleaved
193	51.91	51.25	48.22	Cleaved
194	53.44	53.09	48.81	Cleaved
195	47.81	45.53	42.22	Cleaved
196	44.09	43.09	36.97	Cleaved
197	48.91	45.38	45.16	Cleaved
198	42.19	40.5	36.94	Cleaved
199	40.34	39.94	36.97	Cleaved
200	33.66	36.91	34.62	Cleaved
201	44.12	44.41	37.47	Cleaved
202	46.41	46.72	47.47	Cleaved
203	50.44	51.19	52.94	Cleaved
204	56.19	57.22	56.94	Cleaved
205	55.5	57.12	55.44	Cleaved
206	49.66	49.88	49.81	Cleaved
207	49.78	50.75	53.19	Cleaved
208	58.03	59.69	60.53	Cleaved
209	59.41	61.81	60	Cleaved
210	54	55.12	56.78	Cleaved
211	55.09	57.41	61.66	Cleaved
212	70.12	71.62	73.38	Cleaved
213	60.25	61.66	63.16	Cleaved
214	48.53	49.69	54.81	Cleaved
215	63.94	63.38	68.12	Cleaved
216	63.19	63.75	66.75	Cleaved
217	55.03	56.38	63.25	Cleaved
218	46.34	46.78	53.38	Cleaved
219	60.75	62.94	64.69	Cleaved
220	61.25	63.66	63	Cleaved
221	45.53	45.28	53.41	Cleaved
222	53.75	54.53	57.22	Cleaved
223	62.34	64.75	65.19	Cleaved
224	56.91	58.34	58.88	Cleaved
225	51.09	51.66	58.97	Cleaved
226	57.22	58.09	62.16	Cleaved
227	67.69	68.56	68.06	Cleaved
228	58.44	57.56	60.22	Cleaved
229	57.44	56.66	65.06	Cleaved
230	68.5	67.88	72.25	Cleaved
231	69.56	69.69	69.69	Cleaved
232	66.12	63.78	70.25	Cleaved
233	67.19	65.38	71.31	Cleaved
234	75.56	75.31	76.94	Cleaved
235	66.75	64.88	68.31	Cleaved
236	68.5	65.5	73.19	Cleaved
237	71.12	69.12	75	Cleaved
238	74.94	73.44	74.75	Cleaved
239	70.69	67.44	73.56	Cleaved
240	68.31	65.44	70.88	Cleaved
241	77.56	76.25	80.19	Cleaved
242	70.94	69.31	71.44	Cleaved
243	65.44	63.44	70.12	Cleaved
244	70.5	68.56	72.69	Cleaved
245	75.56	73.56	75.88	Cleaved
246	62.47	61.22	64.62	Cleaved
247	61.69	60.66	65.31	Cleaved
248	77.38	75.94	78.69	Cleaved
249	70.81	68.69	71.19	Cleaved
250	67.12	65.94	67.12	Cleaved
251	63.31	62.47	64.31	Cleaved
252	78.44	77.25	79.19	Cleaved
253	63.72	65.38	65.88	Cleaved
254	60.5	60.28	59.91	Cleaved
255	70.12	70.31	70.44	Cleaved
256	71.31	70.69	71.5	Cleaved
257	66.12	64.19	66.06	Cleaved
258	68.25	64.31	69.06	Cleaved
259	73.12	72.25	74.5	Cleaved
260	65.69	65.94	65.62	Cleaved
261	66.38	64.88	65.19	Cleaved
262	67.25	65.5	67.81	Cleaved
263	69.81	67.81	72	Cleaved
264	65.38	63.12	66.62	Cleaved
265	56.59	51.59	58.66	Cleaved
266	66.88	67.94	71.06	Cleaved
267	65.69	66.56	68.75	Cleaved
268	56	56.88	63.34	Cleaved
269	71.19	70.75	73.94	Cleaved
270	76.12	75.56	78.5	Cleaved
271	73.38	73.06	78.12	Cleaved
272	64.06	63.22	65.38	Cleaved
273	72.5	72.44	74.88	Cleaved
274	74.12	74.75	77.44	Cleaved
275	71.75	72	75.5	Cleaved
276	64.06	61.94	66.12	Cleaved
277	70.88	71.12	75.12	Cleaved
278	73.56	75.19	77.88	Cleaved
279	70.19	70.75	73.25	Cleaved
280	74.5	73.94	77.88	Cleaved
281	71.44	72.12	74.44	Cleaved
282	69.81	71.19	73.75	Cleaved
283	69.56	70.06	72.5	Cleaved
284	69.12	69.5	71.94	Cleaved
285	63.66	64.62	68.94	Cleaved
286	54.12	54.75	58.38	Cleaved
287	57.16	57.44	55.25	Cleaved
288	53.22	54.06	54.66	Cleaved
289	48.31	48.19	49.47	Cleaved
290	38.84	40.53	38	Cleaved
291	34.44	37.47	37.25	Cleaved
292	33.5	36.09	35.25	Cleaved
293	41.38	45.5	43.16	Cleaved
294	41.62	41.84	41.66	Cleaved
295	45.22	43.31	47.47	Cleaved
296	43.28	44.78	34.47	Cleaved
297	35.12	35.88	31.66	Cleaved
298	39.97	44.81	32.53	Cleaved
299	34.53	40.09	32.84	Cleaved
1	49.41	46.94	45.56	Full-Length
2	51.59	48.53	48.44	Full-Length
3	53.03	51.81	51.25	Full-Length
4	51.38	49.94	50.31	Full-Length
5	52.78	50.94	50.91	Full-Length
6	51.97	50.59	48.62	Full-Length
7	51.41	50.31	48.41	Full-Length
8	52.69	50.34	48.66	Full-Length
9	49.06	47.19	46.47	Full-Length
10	50.19	47.16	44.91	Full-Length
11	49.41	47.69	46.75	Full-Length
12	44.69	43.72	42.66	Full-Length
13	42.94	40.56	39.72	Full-Length
14	43.41	42.59	41.66	Full-Length
15	33.28	32.12	31.22	Full-Length
16	42.66	42.69	38.97	Full-Length
17	30.53	31.12	29.38	Full-Length
18	32.56	32.03	31.23	Full-Length
19	29.69	28.67	29.19	Full-Length
20	36.38	33.69	32.62	Full-Length
21	33.72	31.81	29.86	Full-Length
22	27.22	28.17	28.03	Full-Length
23	28.78	28.84	30.02	Full-Length
24	34.22	36.22	34.59	Full-Length
25	30.69	31.42	32.09	Full-Length
26	35.91	37.22	35.38	Full-Length
27	33.81	36.72	36.16	Full-Length
28	40.66	38.53	37.12	Full-Length
29	51.12	43.75	42.41	Full-Length
30	55.84	48.28	45.47	Full-Length
31	58.78	48.69	47.12	Full-Length
32	57.66	46.28	43.53	Full-Length
33	57.19	41.75	38.06	Full-Length
34	59.03	49.31	46.06	Full-Length
35	55.75	48.19	47.22	Full-Length
36	56.44	48.06	45.62	Full-Length
37	61.19	49.94	46.97	Full-Length
38	66.56	53.62	52.22	Full-Length
39	58.16	52.72	50.69	Full-Length
40	55.38	53.31	52.03	Full-Length
41	68.19	61.66	60.59	Full-Length
42	81.69	80.06	78.25	Full-Length
43	84.38	83.19	83.19	Full-Length
44	86.75	86.5	85.75	Full-Length
45	88.44	87.56	87.31	Full-Length
46	86.69	86.06	86	Full-Length
47	87.88	87.44	87.69	Full-Length
48	90.12	89.56	89.31	Full-Length
49	87.88	86.56	86.81	Full-Length
50	88.75	87.88	86.19	Full-Length
51	90.25	89.62	89.5	Full-Length
52	90.19	89.56	89.75	Full-Length
53	85.75	84.31	85.19	Full-Length
54	89.19	88.38	87.81	Full-Length
55	90.69	90.06	89.81	Full-Length
56	86.06	85	85.31	Full-Length
57	87.81	87.31	87.12	Full-Length
58	89.19	88.88	88.62	Full-Length
59	86.81	86.44	86.31	Full-Length
60	85.31	85.12	85.56	Full-Length
61	85.81	85.31	85.44	Full-Length
62	81.38	80.88	80.81	Full-Length
63	76.38	76.88	76.5	Full-Length
64	79.56	79.5	79.88	Full-Length
65	83.06	82.94	82.94	Full-Length
66	83.5	82.81	82.62	Full-Length
67	82.12	81.5	82.25	Full-Length
68	84.69	84.94	84.62	Full-Length
69	87.12	86.94	86.44	Full-Length
70	83.5	83.94	83.12	Full-Length
71	86.25	86.56	85.56	Full-Length
72	85.44	86.12	85.44	Full-Length
73	83.81	84.31	83.38	Full-Length
74	84.31	84.38	83.69	Full-Length
75	86.88	87.88	87.12	Full-Length
76	86.5	87.56	86.88	Full-Length
77	86.31	86.94	86.5	Full-Length
78	89.69	89.69	88.75	Full-Length
79	87.5	88.38	87.44	Full-Length
80	86.12	87.31	87.62	Full-Length
81	88.88	89.06	89.12	Full-Length
82	91.12	91.5	90.81	Full-Length
83	83.31	85	85.31	Full-Length
84	85.12	85.38	85.94	Full-Length
85	88.75	88.81	88.75	Full-Length
86	88.31	89	88.25	Full-Length
87	85.81	86.38	86.62	Full-Length
88	87.5	88.06	87.88	Full-Length
89	88.19	88.62	88.44	Full-Length
90	84.88	85.69	84.44	Full-Length
91	84.19	85.12	84.69	Full-Length
92	84.12	84.5	83.88	Full-Length
93	82.31	82.94	82.25	Full-Length
94	81.75	82.38	81.38	Full-Length
95	81	81.19	81	Full-Length
96	77.75	77.94	77.38	Full-Length
97	74.81	75.25	74.5	Full-Length
98	73.88	74.25	73.88	Full-Length
99	68.19	68.06	67.81	Full-Length
100	63.75	63.34	63.78	Full-Length
101	59.81	59.88	60.19	Full-Length
102	60.25	60.72	60.69	Full-Length
103	61.06	60.91	61.22	Full-Length
104	67.25	66.81	66.19	Full-Length
105	71.31	71.31	70.38	Full-Length
106	69.69	69.38	67.38	Full-Length
107	70.06	69.88	68.81	Full-Length
108	69.12	69.06	68.88	Full-Length
109	76.25	76.44	74.44	Full-Length
110	74.75	74.81	72.12	Full-Length
111	77.88	78.12	76.5	Full-Length
112	78.5	78.75	77.44	Full-Length
113	82.31	82.69	81.31	Full-Length
114	82.38	82.25	80.62	Full-Length
115	83.75	83.88	83.19	Full-Length
116	84.31	85	83.31	Full-Length
117	86.69	86.88	86	Full-Length
118	87	87.25	86.5	Full-Length
119	85.31	85.81	85.56	Full-Length
120	87.44	88	87.25	Full-Length
121	88.75	88.81	88.5	Full-Length
122	90.94	91	90.81	Full-Length
123	89.19	89.81	89.31	Full-Length
124	90.06	90.88	90.19	Full-Length
125	92.25	92.31	92.06	Full-Length
126	93.38	93.44	93.12	Full-Length
127	89.19	90.19	89.38	Full-Length
128	92.69	93	92.44	Full-Length
129	92.81	92.75	92.31	Full-Length
130	90.44	92.31	90.44	Full-Length
131	89.88	90.44	89.69	Full-Length
132	91.5	91.81	91.56	Full-Length
133	91.62	91.94	91.12	Full-Length
134	88.81	89.5	88.88	Full-Length
135	88.12	88.62	87.81	Full-Length
136	89.62	89.62	89.12	Full-Length
137	87.81	87.88	87.06	Full-Length
138	86.81	87.12	86.25	Full-Length
139	87.38	87.31	86.94	Full-Length
140	84.56	84.19	83.88	Full-Length
141	81.75	82.5	81.5	Full-Length
142	82.06	82.25	81.31	Full-Length
143	69	68.19	68.56	Full-Length
144	58	58.56	59.69	Full-Length
145	54.94	55.28	55.75	Full-Length
146	59.84	60.03	60.22	Full-Length
147	73.94	73	73.81	Full-Length
148	76.69	75.31	75.31	Full-Length
149	82.12	81.5	81.69	Full-Length
150	85.81	85.75	85.75	Full-Length
151	86.44	86.25	85.88	Full-Length
152	85.19	85.12	85	Full-Length
153	88.06	88	87.94	Full-Length
154	88.81	88.81	88.75	Full-Length
155	90.25	90.25	89.88	Full-Length
156	88.62	88.44	88.31	Full-Length
157	88.81	88.75	89.19	Full-Length
158	90.56	90.75	90.12	Full-Length
159	90.94	90.69	90.44	Full-Length
160	88.38	88.06	88.06	Full-Length
161	91.69	91.62	91.31	Full-Length
162	92.62	92.56	92.25	Full-Length
163	89	88.69	88.44	Full-Length
164	89.44	88.81	88.56	Full-Length
165	90.38	90.31	89.88	Full-Length
166	90.06	89.75	89.56	Full-Length
167	87.06	86.62	86.69	Full-Length
168	88.19	87.94	87.25	Full-Length
169	90.69	90.5	90.31	Full-Length
170	88.94	88.94	88.44	Full-Length
171	87.12	86.56	86.25	Full-Length
172	87.81	87.56	86.88	Full-Length
173	89.44	89.38	89	Full-Length
174	86.62	86.38	85.44	Full-Length
175	86.69	86.12	85.31	Full-Length
176	85	84.88	83.81	Full-Length
177	84.06	84.12	83.56	Full-Length
178	83.56	83.31	82.94	Full-Length
179	80.06	79.94	78.75	Full-Length
180	78.81	79.38	78	Full-Length
181	77.38	77.62	76.5	Full-Length
182	74.38	75	73	Full-Length
183	69.19	69.62	68.81	Full-Length
184	65.88	66.75	65.94	Full-Length
185	60.28	61.25	59.91	Full-Length
186	57.56	57.94	57.25	Full-Length
187	53.59	54.19	53.66	Full-Length
188	47.59	48.25	46.72	Full-Length
189	45.56	46.22	43.16	Full-Length
190	47.44	47.34	46.75	Full-Length
191	43.81	44.31	42.88	Full-Length
192	40.75	40.16	43.38	Full-Length
193	45.22	45.91	45.94	Full-Length
194	45.59	45.41	44.91	Full-Length
195	46.5	47.47	45.81	Full-Length
196	41.62	41.97	42.47	Full-Length
197	50.88	51.5	51.53	Full-Length
198	48.16	48.66	48.22	Full-Length
199	42.66	43.34	43.53	Full-Length
200	45.91	46.69	47.34	Full-Length
201	52.34	53.38	53.72	Full-Length
202	46.66	46.62	46.44	Full-Length
203	49.69	49.97	49.88	Full-Length
204	50.22	50.34	50.44	Full-Length
205	42.94	43.38	43.97	Full-Length
206	45.66	46	45.28	Full-Length
207	42.03	42.19	43.41	Full-Length
208	47.31	47.34	48.69	Full-Length
209	43.25	43.31	42.44	Full-Length
210	38.62	38.59	43.06	Full-Length
211	42.38	41.88	43.66	Full-Length
212	43.38	42.59	43.53	Full-Length
213	42.47	41.81	43.94	Full-Length
214	37.09	37.25	40.53	Full-Length
215	43.88	42.81	44.69	Full-Length
216	41.38	40.97	41.12	Full-Length
217	41.19	41.28	41.66	Full-Length
218	37.53	36.5	38.09	Full-Length
219	44.06	44.53	45.62	Full-Length
220	46.31	46.19	48.41	Full-Length
221	45.19	45.69	50.78	Full-Length
222	43.97	44.09	46.31	Full-Length
223	53.41	54.41	55.88	Full-Length
224	45.81	46.47	48.88	Full-Length
225	45.09	46.31	49.38	Full-Length
226	53.91	54.97	55.84	Full-Length
227	60.66	61.22	61	Full-Length
228	61.59	62.72	62.41	Full-Length
229	55.84	57.25	59.94	Full-Length
230	64.25	65.81	67.19	Full-Length
231	62.53	64.81	64.25	Full-Length
232	59.28	60.91	62.03	Full-Length
233	61.34	61.78	64	Full-Length
234	63.69	64.81	66.06	Full-Length
235	61.62	62.44	62.47	Full-Length
236	58.28	59.06	60.91	Full-Length
237	62	62.78	64.81	Full-Length
238	59.16	59.97	62.22	Full-Length
239	50.66	51.34	53.31	Full-Length
240	47.03	47.59	49.69	Full-Length
241	48.72	49.41	52.75	Full-Length
242	42.06	42.28	42.88	Full-Length
243	38.44	37.69	38.69	Full-Length
244	44.97	45.06	47.38	Full-Length
245	48.5	48.75	48.66	Full-Length
246	44.06	44.22	46.41	Full-Length
247	43.81	43.88	45.78	Full-Length
248	47.28	48.22	48.75	Full-Length
249	51.56	52.56	52.41	Full-Length
250	49	49.34	50.94	Full-Length
251	43.56	44.03	44.22	Full-Length
252	53.28	55	53.75	Full-Length
253	46.16	47.16	45.66	Full-Length
254	48.66	48.94	50.19	Full-Length
255	51.97	53.16	51.19	Full-Length
256	52.09	53.88	52.47	Full-Length
257	52.19	52.78	51.34	Full-Length
258	45.81	46.84	46.06	Full-Length
259	53.75	55.47	52.75	Full-Length
260	50.88	52.59	50.06	Full-Length
261	47.66	48.97	46.94	Full-Length
262	48.88	51.06	47.94	Full-Length
263	51.78	53.81	51.47	Full-Length
264	43.34	43.62	42.69	Full-Length
265	44.41	44.31	46.84	Full-Length
266	46.16	46.72	48.28	Full-Length
267	46.59	46.69	50.41	Full-Length
268	48.97	48.84	50.28	Full-Length
269	47.22	46.44	50.16	Full-Length
270	52.75	53.5	58.78	Full-Length
271	44.84	43.22	52.06	Full-Length
272	44.22	43.94	51.53	Full-Length
273	47.19	47.91	57.12	Full-Length
274	54.19	55.34	64.44	Full-Length
275	48.34	49.47	57.41	Full-Length
276	43.34	43.47	51.5	Full-Length
277	58.91	59.47	68.56	Full-Length
278	56.38	55	65.94	Full-Length
279	55.75	53.91	65.06	Full-Length
280	59.22	59.66	66.25	Full-Length
281	64.81	66	72.19	Full-Length
282	61.62	61.09	66.38	Full-Length
283	58.12	57.88	64.81	Full-Length
284	67.69	69.75	70.31	Full-Length
285	63.41	64.94	64.19	Full-Length
286	51.31	54.31	52.97	Full-Length
287	62.88	65.69	63.03	Full-Length
288	70.69	72.44	70.5	Full-Length
289	62.75	63.72	62.69	Full-Length
290	60.97	63.16	59.97	Full-Length
291	64.06	66.19	64.62	Full-Length
292	71.25	71.69	70.31	Full-Length
293	56.12	55.56	58.03	Full-Length
294	61.34	62.56	64.19	Full-Length
295	68.75	69.94	70.19	Full-Length
296	71.44	71.75	71.38	Full-Length
297	68.88	70	66.5	Full-Length
298	69.12	70.62	69.19	Full-Length
299	74.19	74.94	73.81	Full-Length
300	71	71.62	69.19	Full-Length
301	68.75	69.88	67.38	Full-Length
302	67.5	68.81	68.25	Full-Length
303	69.5	69.94	71.06	Full-Length
304	59.94	61.03	61.38	Full-Length
305	56.88	57.38	51.62	Full-Length
306	51.94	52.47	52.22	Full-Length
307	48.56	50.09	50.19	Full-Length
308	39.91	41.38	41.47	Full-Length
309	34.88	36.56	34.5	Full-Length
310	35.38	36.62	35.5	Full-Length
311	37.59	38.44	38.69	Full-Length
312	38.25	38.34	41.91	Full-Length
313	39.62	40.78	40.12	Full-Length
314	39.31	38.03	36.97	Full-Length
315	43.84	43.09	35.75	Full-Length
316	34.88	35.47	34.5	Full-Length
317	35.25	35.81	35.94	Full-Length

### Sheet: S.Table 2
Reference	Comparison	Alignment Score	Pruned Atom Count	Pruned RMSD	Full Atom Count	Full RMSD	Source
ApoE3 317aa	pdb1le2.ent	722.9	127	0.703	144	1.798	X-ray Crystallography
ApoE3 317aa	pdb1gs9.ent	799.6	129	0.635	144	1.72	X-ray Crystallography
ApoE3 317aa	pdb1lpe.ent	724.9	131	0.629	144	1.744	X-ray Crystallography
ApoE3 317aa	ApoE3 299aa	1465.7	154	0.438	299	43.733	Colabfold
ApoE3 317aa	ApoE4 299aa	1460.3	155	0.497	299	42.962	Colabfold
ApoE3 317aa	ApoE Chimp 299aa	1500.8	157	0.446	317	46.27	Colabfold
ApoE3 317aa	AF-P02649-F1-model_v4.pdb	1516.9	144	0.467	317	47.874	AlphaFold Database
ApoE3 317aa	AF-Q9GJU3-F1-model_v4.pdb	1492.4	146	0.534	317	46.501	AlphaFold Database
ApoE3 317aa	pdb2l7b.ent	1257	81	1.189	299	22.767	NMR
ApoE3 317aa	pdb2l7b.ent	1271.1	72	1.174	299	22.755	NMR
ApoE3 317aa	pdb2l7b.ent	1306.5	75	1.167	299	22.734	NMR
ApoE3 317aa	pdb2l7b.ent	1295.7	83	1.182	299	22.75	NMR
ApoE3 317aa	pdb2l7b.ent	1278.9	76	1.229	299	22.792	NMR
ApoE3 317aa	pdb2l7b.ent	1286.1	76	1.219	299	22.796	NMR
ApoE3 317aa	pdb2l7b.ent	1277.1	77	1.133	299	22.925	NMR
ApoE3 317aa	pdb2l7b.ent	1292.7	72	1.181	299	22.741	NMR
ApoE3 317aa	pdb2l7b.ent	1284.3	83	1.208	299	22.903	NMR
ApoE3 317aa	pdb2l7b.ent	1273.5	82	1.102	299	22.627	NMR
ApoE3 317aa	pdb2l7b.ent	1294.5	77	1.114	299	22.881	NMR
ApoE3 317aa	pdb2l7b.ent	1302.3	74	1.199	299	22.602	NMR
ApoE3 317aa	pdb2l7b.ent	1289.7	74	1.069	299	22.657	NMR
ApoE3 317aa	pdb2l7b.ent	1276.5	76	1.104	299	22.734	NMR
ApoE3 317aa	pdb2l7b.ent	1272.9	79	1.031	299	22.765	NMR
ApoE3 317aa	pdb2l7b.ent	1285.5	82	1.169	299	22.8	NMR
ApoE3 317aa	pdb2l7b.ent	1284.3	79	1.19	299	22.777	NMR
ApoE3 317aa	pdb2l7b.ent	1287.9	69	1.142	299	22.818	NMR
ApoE3 317aa	pdb2l7b.ent	1286.1	73	1.296	299	22.805	NMR
ApoE3 317aa	pdb2l7b.ent	1290.3	81	1.161	299	22.861	NMR
ApoE3 317aa	pdb2kc3.ent	865.3	101	1.178	183	12.284	NMR
ApoE3 317aa	pdb2kc3.ent	847.4	105	1.186	183	13.821	NMR
ApoE3 317aa	pdb2kc3.ent	865.4	102	1.224	183	12.943	NMR
ApoE3 317aa	pdb2kc3.ent	849.8	98	1.215	183	13.158	NMR
ApoE3 317aa	pdb2kc3.ent	861.8	92	1.149	183	14.216	NMR
ApoE3 317aa	pdb2kc3.ent	853.4	106	1.168	183	14.57	NMR
ApoE3 317aa	pdb2kc3.ent	865.4	106	1.2	183	12.64	NMR
ApoE3 317aa	pdb2kc3.ent	842.6	100	1.169	183	14.345	NMR
ApoE3 317aa	pdb2kc3.ent	863	98	1.183	183	13.831	NMR
ApoE3 317aa	pdb2kc3.ent	873.2	101	1.197	183	13.701	NMR
ApoE3 317aa	pdb2kc3.ent	853.4	103	1.092	183	12.821	NMR
ApoE3 317aa	pdb2kc3.ent	863	107	1.066	183	13.727	NMR
ApoE3 317aa	pdb2kc3.ent	860	99	1.218	183	14.153	NMR
ApoE3 317aa	pdb2kc3.ent	884.6	108	1.072	183	12.454	NMR
ApoE3 317aa	pdb2kc3.ent	874.4	104	1.195	183	14.252	NMR
ApoE3 317aa	pdb2kc3.ent	869	106	1.22	183	13.717	NMR
ApoE3 317aa	pdb2kc3.ent	870.8	107	1.197	183	13.762	NMR
ApoE3 317aa	pdb2kc3.ent	862.4	107	1.11	183	12.409	NMR
ApoE3 317aa	pdb2kc3.ent	863	111	1.188	183	12.35	NMR
ApoE3 317aa	pdb2kc3.ent	843.2	91	1.238	183	12.768	NMR
ApoE3 317aa	ApoE Chimp 317aa.pdb	1549.4	224	0.611	317	6.611	Colabfold
ApoE3 317aa	ApoE4 317aa.pdb	1613.5	261	0.482	317	3.74	Colabfold
ApoE3 317aa	pdb1b68.ent	886.6	131	0.643	138	1.513	X-ray Crystallography
ApoE3 317aa	pdb8ax8.ent	1221.5	129	0.881	135	1.55	X-ray Crystallography
ApoE3 299aa	pdb1le2.ent	719.9	128	0.731	144	1.856	X-ray Crystallography
ApoE3 299aa	pdb1gs9.ent	793.6	129	0.685	144	1.768	X-ray Crystallography
ApoE3 299aa	pdb1lpe.ent	721.9	130	0.665	144	1.794	X-ray Crystallography
ApoE3 299aa	ApoE4 299aa	1545.5	193	0.273	299	4.764	Colabfold
ApoE3 299aa	ApoE Chimp 299aa	1511.4	176	0.389	299	12.236	Colabfold
ApoE3 299aa	AF-P02649-F1-model_v4.pdb	1541.9	100	0.512	299	31.502	AlphaFold Database
ApoE3 299aa	AF-Q9GJU3-F1-model_v4.pdb	1501.8	30	1.47	299	24.795	AlphaFold Database
ApoE3 299aa	pdb2l7b.ent	1260.3	78	1.178	299	41.829	NMR
ApoE3 299aa	pdb2l7b.ent	1283.7	67	1.1	299	42.034	NMR
ApoE3 299aa	pdb2l7b.ent	1299.3	75	1.15	299	41.882	NMR
ApoE3 299aa	pdb2l7b.ent	1295.1	75	1.116	299	41.753	NMR
ApoE3 299aa	pdb2l7b.ent	1278.3	74	1.202	299	41.644	NMR
ApoE3 299aa	pdb2l7b.ent	1292.1	73	1.159	299	41.734	NMR
ApoE3 299aa	pdb2l7b.ent	1283.1	6	1.386	299	42.71	NMR
ApoE3 299aa	pdb2l7b.ent	1298.7	69	1.164	299	41.86	NMR
ApoE3 299aa	pdb2l7b.ent	1296.9	5	1.11	299	42.702	NMR
ApoE3 299aa	pdb2l7b.ent	1279.5	5	0.987	299	42.518	NMR
ApoE3 299aa	pdb2l7b.ent	1293.9	5	1.199	299	42.419	NMR
ApoE3 299aa	pdb2l7b.ent	1288.5	74	1.209	299	42.055	NMR
ApoE3 299aa	pdb2l7b.ent	1269.3	5	1.284	299	42.76	NMR
ApoE3 299aa	pdb2l7b.ent	1289.1	78	1.125	299	41.84	NMR
ApoE3 299aa	pdb2l7b.ent	1278.9	5	1.454	299	42.36	NMR
ApoE3 299aa	pdb2l7b.ent	1278.3	78	1.125	299	41.791	NMR
ApoE3 299aa	pdb2l7b.ent	1283.7	80	1.168	299	41.859	NMR
ApoE3 299aa	pdb2l7b.ent	1287.3	69	1.157	299	41.848	NMR
ApoE3 299aa	pdb2l7b.ent	1285.5	6	1.517	299	43.043	NMR
ApoE3 299aa	pdb2l7b.ent	1283.1	5	1.433	299	42.485	NMR
ApoE3 299aa	pdb2kc3.ent	873.2	96	1.146	183	12.33	NMR
ApoE3 299aa	pdb2kc3.ent	867.8	105	1.225	183	13.868	NMR
ApoE3 299aa	pdb2kc3.ent	852.8	95	1.184	183	12.913	NMR
ApoE3 299aa	pdb2kc3.ent	863.6	96	1.212	183	13.228	NMR
ApoE3 299aa	pdb2kc3.ent	862.4	87	1.121	183	14.294	NMR
ApoE3 299aa	pdb2kc3.ent	867.2	104	1.177	183	14.65	NMR
ApoE3 299aa	pdb2kc3.ent	866	105	1.227	183	12.809	NMR
ApoE3 299aa	pdb2kc3.ent	843.2	96	1.164	183	14.279	NMR
ApoE3 299aa	pdb2kc3.ent	876.8	94	1.185	183	14.016	NMR
ApoE3 299aa	pdb2kc3.ent	867.2	99	1.212	183	13.564	NMR
ApoE3 299aa	pdb2kc3.ent	867.2	104	1.14	183	12.865	NMR
ApoE3 299aa	pdb2kc3.ent	870.2	107	1.099	183	13.738	NMR
ApoE3 299aa	pdb2kc3.ent	847.4	98	1.244	183	14.07	NMR
ApoE3 299aa	pdb2kc3.ent	898.4	109	1.132	183	12.585	NMR
ApoE3 299aa	pdb2kc3.ent	881.6	103	1.231	183	14.293	NMR
ApoE3 299aa	pdb2kc3.ent	889.4	105	1.255	183	13.576	NMR
ApoE3 299aa	pdb2kc3.ent	871.4	106	1.238	183	13.745	NMR
ApoE3 299aa	pdb2kc3.ent	869.6	106	1.14	183	12.562	NMR
ApoE3 299aa	pdb2kc3.ent	876.8	107	1.189	183	12.54	NMR
ApoE3 299aa	pdb2kc3.ent	863.6	89	1.262	183	12.837	NMR
ApoE3 299aa	ApoE Chimp 317aa.pdb	1396.8	148	0.512	299	44.356	Colabfold
ApoE3 299aa	ApoE4 317aa.pdb	1446.5	148	0.507	299	43.802	Colabfold
ApoE3 299aa	ApoE3 317aa.pdb	1465.7	154	0.438	299	43.733	Colabfold
ApoE3 299aa	pdb1b68.ent	883.6	128	0.624	138	1.59	X-ray Crystallography
ApoE3 299aa	pdb8ax8.ent	1227.9	127	0.841	135	1.575	X-ray Crystallography
AF-P02649-F1-model_v4.pdb	pdb1le2.ent	713.9	129	0.718	144	1.549	X-ray Crystallography
AF-P02649-F1-model_v4.pdb	pdb1gs9.ent	787.6	130	0.59	144	1.535	X-ray Crystallography
AF-P02649-F1-model_v4.pdb	pdb1lpe.ent	722.5	136	0.691	144	1.273	X-ray Crystallography
AF-P02649-F1-model_v4.pdb	ApoE3 299aa	1541.9	100	0.512	299	31.502	Colabfold
AF-P02649-F1-model_v4.pdb	ApoE4 299aa	1529.9	122	0.501	299	33.348	Colabfold
AF-P02649-F1-model_v4.pdb	ApoE Chimp 299aa	1566.2	57	1.158	317	23.337	Colabfold
AF-P02649-F1-model_v4.pdb	AF-Q9GJU3-F1-model_v4.pdb	1590.8	193	0.628	317	7.956	AlphaFold Database
AF-P02649-F1-model_v4.pdb	pdb2l7b.ent	1247.4	66	1.119	299	49.617	NMR
AF-P02649-F1-model_v4.pdb	pdb2l7b.ent	1281.3	6	1.014	299	51.757	NMR
AF-P02649-F1-model_v4.pdb	pdb2l7b.ent	1296.9	7	1.451	299	52.29	NMR
AF-P02649-F1-model_v4.pdb	pdb2l7b.ent	1292.7	13	0.97	299	62.621	NMR
AF-P02649-F1-model_v4.pdb	pdb2l7b.ent	1275.9	12	1.379	299	60.357	NMR
AF-P02649-F1-model_v4.pdb	pdb2l7b.ent	1289.7	8	1.453	299	62.883	NMR
AF-P02649-F1-model_v4.pdb	pdb2l7b.ent	1280.7	9	1.496	299	65.591	NMR
AF-P02649-F1-model_v4.pdb	pdb2l7b.ent	1296.3	11	1.203	299	60.616	NMR
AF-P02649-F1-model_v4.pdb	pdb2l7b.ent	1287.9	14	1.294	299	60.727	NMR
AF-P02649-F1-model_v4.pdb	pdb2l7b.ent	1277.1	11	1.176	299	65.689	NMR
AF-P02649-F1-model_v4.pdb	pdb2l7b.ent	1291.5	10	1.312	299	61.083	NMR
AF-P02649-F1-model_v4.pdb	pdb2l7b.ent	1286.1	14	1.312	299	62.18	NMR
AF-P02649-F1-model_v4.pdb	pdb2l7b.ent	1266.9	7	1.212	299	57.661	NMR
AF-P02649-F1-model_v4.pdb	pdb2l7b.ent	1286.7	13	1.146	299	60.509	NMR
AF-P02649-F1-model_v4.pdb	pdb2l7b.ent	1276.5	13	0.718	299	61.961	NMR
AF-P02649-F1-model_v4.pdb	pdb2l7b.ent	1269.3	13	1.215	299	60.455	NMR
AF-P02649-F1-model_v4.pdb	pdb2l7b.ent	1281.3	12	1.326	299	60.807	NMR
AF-P02649-F1-model_v4.pdb	pdb2l7b.ent	1284.9	5	1.047	299	51.589	NMR
AF-P02649-F1-model_v4.pdb	pdb2l7b.ent	1276.5	11	1.406	299	62.271	NMR
AF-P02649-F1-model_v4.pdb	pdb2l7b.ent	1280.7	11	1.18	299	47.975	NMR
AF-P02649-F1-model_v4.pdb	pdb2kc3.ent	863.5	109	1.166	183	12.948	NMR
AF-P02649-F1-model_v4.pdb	pdb2kc3.ent	865.4	108	1.159	183	11.935	NMR
AF-P02649-F1-model_v4.pdb	pdb2kc3.ent	850.4	108	1.215	183	12.909	NMR
AF-P02649-F1-model_v4.pdb	pdb2kc3.ent	861.2	107	1.234	183	12.262	NMR
AF-P02649-F1-model_v4.pdb	pdb2kc3.ent	853.4	105	1.207	183	11.453	NMR
AF-P02649-F1-model_v4.pdb	pdb2kc3.ent	864.8	108	1.119	183	11.724	NMR
AF-P02649-F1-model_v4.pdb	pdb2kc3.ent	863.6	112	1.182	183	13.029	NMR
AF-P02649-F1-model_v4.pdb	pdb2kc3.ent	840.8	109	1.168	183	12.141	NMR
AF-P02649-F1-model_v4.pdb	pdb2kc3.ent	867.8	103	1.151	183	11.967	NMR
AF-P02649-F1-model_v4.pdb	pdb2kc3.ent	864.8	107	1.165	183	11.963	NMR
AF-P02649-F1-model_v4.pdb	pdb2kc3.ent	864.8	111	1.118	183	12.619	NMR
AF-P02649-F1-model_v4.pdb	pdb2kc3.ent	867.8	112	1.016	183	12.433	NMR
AF-P02649-F1-model_v4.pdb	pdb2kc3.ent	845	106	1.199	183	11.866	NMR
AF-P02649-F1-model_v4.pdb	pdb2kc3.ent	889.4	116	1.047	183	13.608	NMR
AF-P02649-F1-model_v4.pdb	pdb2kc3.ent	879.2	108	1.17	183	12.354	NMR
AF-P02649-F1-model_v4.pdb	pdb2kc3.ent	880.4	109	1.158	183	12.737	NMR
AF-P02649-F1-model_v4.pdb	pdb2kc3.ent	869	113	1.167	183	12.884	NMR
AF-P02649-F1-model_v4.pdb	pdb2kc3.ent	860.6	109	1.061	183	13.836	NMR
AF-P02649-F1-model_v4.pdb	pdb2kc3.ent	867.8	116	1.14	183	12.984	NMR
AF-P02649-F1-model_v4.pdb	pdb2kc3.ent	861.2	108	1.296	183	12.683	NMR
AF-P02649-F1-model_v4.pdb	ApoE Chimp 317aa	1430	146	0.428	317	47.695	Colabfold
AF-P02649-F1-model_v4.pdb	ApoE4 317aa	1494.1	142	0.472	317	47.595	Colabfold
AF-P02649-F1-model_v4.pdb	ApoE3 317aa	1516.9	144	0.467	317	47.874	Colabfold
AF-P02649-F1-model_v4.pdb	pdb1b68.ent	884.2	131	0.605	138	1.171	X-ray Crystallography
AF-P02649-F1-model_v4.pdb	pdb8ax8.ent	1228.7	131	0.784	135	0.968	X-ray Crystallography

### Sheet: S.Table 3
Sequence	Residues	Helix Count	Sheet Count	Coil Count	% Helix	% Sheet	% Coil
ApoE3	299	253	0	46	84.62	0	15.38
ApoE4	299	253	0	46	84.62	0	15.38
ApoE Chimp	299	252	0	47	84.28	0	15.72
ApoE3	317	267	0	50	84.23	0	15.77
ApoE4	317	269	0	48	84.86	0	15.14
ApoE Chimp	317	263	0	54	82.97	0	17.03

### Sheet: Sheet1
		Pre-ApoE				Mature ApoE
		Residues	61	112	158	Residues	61	112	158
		ApoE3	18	21	20	ApoE3	18	21	16
		ApoE4	18	21	20	ApoE4	17	21	16
		ApoE Chimp	17	21	20	ApoE Chimp	17	19	16
